# Chaetognaths exhibit the most extensive repertoire of Hox genes among protostomes

**DOI:** 10.1101/2025.01.31.635887

**Authors:** June F. Ordoñez, Tim Wollesen

**Affiliations:** Unit for Integrative Zoology, Department of Evolutionary Biology, University of Vienna, 1030 Vienna, Austria

## Abstract

The evolutionary origins and body plan diversification within bilaterians hinge on our understanding of conserved developmental gene networks across diverse taxa. While significant advances have been made in elucidating the anterior-posterior (AP) axis patterning across well-studied bilaterian lineages, our understanding of the conservation of AP-patterning gene expression in underexplored protostomes with a phylogenetically informative position remains limited. Chaetognaths, a group of marine invertebrates, form a clade with Gnathifera as a sister to the remaining Lophotrochozoa, occupying an early-diverging branch of the spiralian lineage. Their phylogenetic position provides potentially valuable evolutionary insights into whether the AP patterning reflects conserved bilaterian mechanisms or reveals distinct lineage-specific adaptations. Here, we investigate the expression patterns of anterior nervous system markers (*otx*, *nk2.1*, *six3/6*) and Hox genes in post-embryonic stages of the chaetognath *Spadella cephaloptera* using fluorescence whole-mount *in situ* hybridization. We identify expression domains of anterior-patterning genes in the cerebral ganglion and head structures, consistent with their conserved role in anterior central nervous system (CNS) specification in bilaterians. Additionally, we describe a staggered expression pattern of Hox genes, including previously undescribed central (*Sce-med6*) and posterior class (*Sce-postC* and *Sce-postD*), along the ventral nerve cord (VNC) and post-anal tail. Our results demonstrate that chaetognaths exhibit the most extensive repertoire of Hox genes among protostomes, within metazoans only surpassed by chordates. All AP patterning genes are expressed in a staggered manner, with Hox gene expression absent in the head region. This pattern resembles the conserved expression profile inferred for the last common bilaterian ancestor and is only rudimentarily visible in other spiralians, including annelids and mollusks. Posterior Hox genes including the newly discovered *postC* and *postD* genes are absent in the hitherto investigated gnathiferan sister groups such as rotifers. The absence of a postanal tail in rotifers and other gnathiferans, combined with the expression of posterior Hox genes in the elongated postanal tail region, suggests their involvement in the formation of this unique chaetognath structure. Posterior flexibility of Hox genes, as previously hypothesized for chordates, likely contributed to the formation of the chaetognath tail during the early Cambrian period.
