## Supplementary Tables for "Chaetognaths exhibit the most extensive repertoire of Hox genes among protostomes"

### Sheet: TableS1
	Table S1. Genbank accession numbers of all sequences used in this study. Species used for outgroup in for each gene is highlighted in yellow. The substitution model used in the phylogenetic analysis is also indicated in the top=right corner for each table.
	Hox				Substitution model: VT + G + I+ F
		Accession	Gene ID	Species	Sample ID	Phylum	SubGroup (Subphylum/Class/Clade)
		APD15641.1	Hox1	Acanthochitona crinita	Acr_Hox1	Mollusca	Polyplacophora
		APD15642.1	Hox2	Acanthochitona crinita	Acr_Hox2	Mollusca	Polyplacophora
		APD15643.1	Hox3	Acanthochitona crinita	Acr_Hox3	Mollusca	Polyplacophora
		APD15644.1	Hox4	Acanthochitona crinita	Acr_Hox4	Mollusca	Polyplacophora
		APD15645.1	Hox5	Acanthochitona crinita	Acr_Hox5	Mollusca	Polyplacophora
		APC93964.1	Hox7	Acanthochitona crinita	Acr_Hox7	Mollusca	Polyplacophora
		APD15647.1	Lox2	Acanthochitona crinita	Acr_Lox2	Mollusca	Polyplacophora
		APD15648.1	Lox4	Acanthochitona crinita	Acr_Lox4	Mollusca	Polyplacophora
		APD15646.1	Lox5	Acanthochitona crinita	Acr_Lox5	Mollusca	Polyplacophora
		APD15649.1	Post2	Acanthochitona crinita	Acr_Post2	Mollusca	Polyplacophora
		AAF81909.1	Hox11	Branchiostoma floridae	Bfl_Hox11	Chordata	Cephalochordata
		ACJ74382.1	Hox1	Branchiostoma lanceolatum	Bla_Hox1	Chordata	Cephalochordata
		ACJ74389.1	Hox10	Branchiostoma lanceolatum	Bla_Hox10	Chordata	Cephalochordata
		ACJ74391.1	Hox12	Branchiostoma lanceolatum	Bla_Hox12	Chordata	Cephalochordata
		ACJ74390.1	Hox13	Branchiostoma lanceolatum	Bla_Hox13	Chordata	Cephalochordata
		ACJ74393.1	Hox14	Branchiostoma lanceolatum	Bla_Hox14	Chordata	Cephalochordata
		ACJ74394.1	Hox15	Branchiostoma lanceolatum	Bla_Hox15	Chordata	Cephalochordata
		ACJ74381.1	Hox2	Branchiostoma lanceolatum	Bla_Hox2	Chordata	Cephalochordata
		ACJ74380.1	Hox3	Branchiostoma lanceolatum	Bla_Hox3	Chordata	Cephalochordata
		ACJ74383.1	Hox4	Branchiostoma lanceolatum	Bla_Hox4	Chordata	Cephalochordata
		ACJ74385.1	Hox5	Branchiostoma lanceolatum	Bla_Hox5	Chordata	Cephalochordata
		ACJ74384.1	Hox6	Branchiostoma lanceolatum	Bla_Hox6	Chordata	Cephalochordata
		ACJ74388.1	Hox7	Branchiostoma lanceolatum	Bla_Hox7	Chordata	Cephalochordata
		ACJ74387.1	Hox8	Branchiostoma lanceolatum	Bla_Hox8	Chordata	Cephalochordata
		ACJ74386.1	Hox9	Branchiostoma lanceolatum	Bla_Hox9	Chordata	Cephalochordata
		APD78496.1	Hox2	Brachionus plicatilis	Bpl_Hox2	Gnathifera	Rotifera
		APD78497.1	Hox3	Brachionus plicatilis	Bpl_Hox3	Gnathifera	Rotifera
		APD78498.1	Hox4	Brachionus plicatilis	Bpl_Hox4	Gnathifera	Rotifera
		RNA18956.1	Hox5	Brachionus plicatilis	Bpl_Hox5	Gnathifera	Rotifera
		APD78499.1	Hox6	Brachionus plicatilis	Bpl_Hox6	Gnathifera	Rotifera
		APD78500.1	MedPost	Brachionus plicatilis	Bpl_MedPost	Gnathifera	Rotifera
		CAA07502.1	AbdA	Cupiennius salei	Csa_AbdA	Arthropoda	Chelicerata
		CAB40807.1	AbdB	Cupiennius salei	Csa_AbdB	Arthropoda	Chelicerata
		CAA07499.1	Antp	Cupiennius salei	Csa_Antp	Arthropoda	Chelicerata
		CAA07498.1	Dfd	Cupiennius salei	Csa_Dfd	Arthropoda	Chelicerata
		CAA06645.1	Hox3	Cupiennius salei	Csa_Hox3	Arthropoda	Chelicerata
		CAA07497.1	Lab	Cupiennius salei	Csa_Lab	Arthropoda	Chelicerata
		CAL91855.1	Pb	Cupiennius salei	Csa_Pb	Arthropoda	Chelicerata
		CAL91856.1	Scr	Cupiennius salei	Csa_Scr	Arthropoda	Chelicerata
		CAA07500.1	Ubx1	Cupiennius salei	Csa_Ubx1	Arthropoda	Chelicerata
		ABY67962.1	Antp	Capitella teleta	Cte_Antp	Annelida	Polychaeta
		ABY67955.1	Dfd	Capitella teleta	Cte_Dfd	Annelida	Polychaeta
		ABG82164.1	Evx	Capitella teleta	Cte_Evx	Annelida	Polychaeta
		ABY67954.1	Hox3	Capitella teleta	Cte_Hox3	Annelida	Polychaeta
		ABY67952.1	Lab	Capitella teleta	Cte_Lab	Annelida	Polychaeta
		ABY67959.1	Lox2	Capitella teleta	Cte_Lox2	Annelida	Polychaeta
		ABY67958.1	Lox4	Capitella teleta	Cte_Lox4	Annelida	Polychaeta
		ABY67957.1	Lox5	Capitella teleta	Cte_Lox5	Annelida	Polychaeta
		ABY67953.1	Pb	Capitella teleta	Cte_Pb	Annelida	Polychaeta
		ABY67961.1	Post1	Capitella teleta	Cte_Post1	Annelida	Polychaeta
		ABY67960.1	Post2	Capitella teleta	Cte_Post2	Annelida	Polychaeta
		ABY67956.1	Scr	Capitella teleta	Cte_Scr	Annelida	Polychaeta
		BAA77405.1	PLox5	Dugesia japonica	Dja_PLox5	Platyhelminthes	Turbellaria
		BAA77406.1	PLox6	Dugesia japonica	Dja_PLox6	Platyhelminthes	Turbellaria
		CCK73377.1	AbdA	Euperipatoides kanangrensis	Eka_AbdA	Onychophora
		CCK73379	AbdB	Euperipatoides kanangrensis	Eka_AbdB	Onychophora
		CCK73375	Antp	Euperipatoides kanangrensis	Eka_Antp	Onychophora
		CCK73372	Dfd	Euperipatoides kanangrensis	Eka_Dfd	Onychophora
		CCK73374.1	Ftz	Euperipatoides kanangrensis	Eka_Ftz	Onychophora
		CCK73371	Hox3	Euperipatoides kanangrensis	Eka_Hox3	Onychophora
		CCK73369.1	Lab	Euperipatoides kanangrensis	Eka_Lab	Onychophora
		CCK73370.1	Pb	Euperipatoides kanangrensis	Eka_Pb	Onychophora
		CCK73373	Scr	Euperipatoides kanangrensis	Eka_Scr	Onychophora
		CCK73376	Ubx1	Euperipatoides kanangrensis	Eka_Ubx1	Onychophora
		AAL25809	Antp	Euprymna scolopes	Esc_Antp	Mollusca	Cephalopoda
		AAL25806.1	Hox3	Euprymna scolopes	Esc_Hox3	Mollusca	Cephalopoda
		AAL25804.1	Lab	Euprymna scolopes	Esc_Lab	Mollusca	Cephalopoda
		AAL25810.1	Lox4	Euprymna scolopes	Esc_Lox4	Mollusca	Cephalopoda
		AAL25808.1	Lox5	Euprymna scolopes	Esc_Lox5	Mollusca	Cephalopoda
		AAL25811.1	Post1	Euprymna scolopes	Esc_Post1	Mollusca	Cephalopoda
		AAL25812	Post2	Euprymna scolopes	Esc_Post2	Mollusca	Cephalopoda
		AAL25807.1	Scr	Euprymna scolopes	Esc_Scr	Mollusca	Cephalopoda
		ABS18809	Hox1	Flaccisagitta enflata	Fen_Hox1	Chaetognatha
		ABS18810.1	Hox3	Flaccisagitta enflata	Fen_Hox3	Chaetognatha
		ABS18811.1	Hox4	Flaccisagitta enflata	Fen_Hox4	Chaetognatha
		ABS18812	Hox6	Flaccisagitta enflata	Fen_Hox6	Chaetognatha
		ABS18813	Hox7	Flaccisagitta enflata	Fen_Hox7	Chaetognatha
		ABS18814	Hox8	Flaccisagitta enflata	Fen_Hox8	Chaetognatha
		ABS18817	MedPost	Flaccisagitta enflata	Fen_MedPost	Chaetognatha
		ABS18815	PostA	Flaccisagitta enflata	Fen_PostA	Chaetognatha
		ABS18816	PostB	Flaccisagitta enflata	Fen_PostB	Chaetognatha
		QFQ66879.1	Hox1	Hofstenia miamia	Hmi_Hox1	Xenacoelomorpha
		CAA78665	Lox2	Helobdella robusta	Hro_Lox2	Annelida	Clitellata
		NP_001291448.1	Evx-1	Homo sapiens	Hsa_Evx-1	Chordata	Vertebrata
		NP_001073927.1	Evx-2	Homo sapiens	Hsa_Evx-2	Chordata	Vertebrata
		AAB35423.2	HoxA1	Homo sapiens	Hsa_HoxA1	Chordata	Vertebrata
		NP_005514.1	HoxA11	Homo sapiens	Hsa_HoxA11	Chordata	Vertebrata
		AAC50993.1	HoxA13	Homo sapiens	Hsa_HoxA13	Chordata	Vertebrata
		NP_006726.1	HoxA2	Homo sapiens	Hsa_HoxA2	Chordata	Vertebrata
		NP_705895.1	HoxA3	Homo sapiens	Hsa_HoxA3	Chordata	Vertebrata
		NP_002132.3	HoxA4	Homo sapiens	Hsa_HoxA4	Chordata	Vertebrata
		CAG47052.1	HoxA5	Homo sapiens	Hsa_HoxA5	Chordata	Vertebrata
		NP_076919.1	HoxA6	Homo sapiens	Hsa_HoxA6	Chordata	Vertebrata
		CAA06713.1	HoxA7	Homo sapiens	Hsa_HoxA7	Chordata	Vertebrata
		NP_689952.1	HoxA9	Homo sapiens	Hsa_HoxA9	Chordata	Vertebrata
		AAH70233.1	HoxB13	Homo sapiens	Hsa_HoxB13	Chordata	Vertebrata
		NP_002136.1	HoxB2	Homo sapiens	Hsa_HoxB2	Chordata	Vertebrata
		AAD10852.1	HoxB3	Homo sapiens	Hsa_HoxB3	Chordata	Vertebrata
		AAG45052.1	HoxB4	Homo sapiens	Hsa_HoxB4	Chordata	Vertebrata
		NP_002138.1	HoxB5	Homo sapiens	Hsa_HoxB5	Chordata	Vertebrata
		NP_061825.2	HoxB6	Homo sapiens	Hsa_HoxB6	Chordata	Vertebrata
		NP_004493.3	HoxB7	Homo sapiens	Hsa_HoxB7	Chordata	Vertebrata
		AAG42143.1	HoxB8	Homo sapiens	Hsa_HoxB8	Chordata	Vertebrata
		AAG42144.1	HoxB9	Homo sapiens	Hsa_HoxB9	Chordata	Vertebrata
		NP_059105.2	HoxC10	Homo sapiens	Hsa_HoxC10	Chordata	Vertebrata
		NP_055027.1	HoxC11	Homo sapiens	Hsa_HoxC11	Chordata	Vertebrata
		AAK16717.1	HoxC12	Homo sapiens	Hsa_HoxC12	Chordata	Vertebrata
		AAF73439.1	HoxC13	Homo sapiens	Hsa_HoxC13	Chordata	Vertebrata
		AAG42145.1	HoxC4	Homo sapiens	Hsa_HoxC4	Chordata	Vertebrata
		EAW96748.1	HoxC5	Homo sapiens	Hsa_HoxC5	Chordata	Vertebrata
		CAG33235.1	HoxC6	Homo sapiens	Hsa_HoxC6	Chordata	Vertebrata
		AAG42146.1	HoxC8	Homo sapiens	Hsa_HoxC8	Chordata	Vertebrata
		AAG42151.1	HoxC9	Homo sapiens	Hsa_HoxC9	Chordata	Vertebrata
		AAG44444.1	HoxD1	Homo sapiens	Hsa_HoxD1	Chordata	Vertebrata
		NP_002139.2	HoxD10	Homo sapiens	Hsa_HoxD10	Chordata	Vertebrata
		AAF79045.1	HoxD11	Homo sapiens	Hsa_HoxD11	Chordata	Vertebrata
		AAF79044.1	HoxD12	Homo sapiens	Hsa_HoxD12	Chordata	Vertebrata
		AAC51635.1	HoxD13	Homo sapiens	Hsa_HoxD13	Chordata	Vertebrata
		CAA71102.1	HoxD3	Homo sapiens	Hsa_HoxD3	Chordata	Vertebrata
		NP_055436.2	HoxD4	Homo sapiens	Hsa_HoxD4	Chordata	Vertebrata
		AAG42152.1	HoxD8	Homo sapiens	Hsa_HoxD8	Chordata	Vertebrata
		NP_055028.3	HoxD9	Homo sapiens	Hsa_HoxD9	Chordata	Vertebrata
		ACM69148.1	Hox5	Isodiametra pulchra	Ipu_Hox5	Xenacoelomorpha
		AAD45590	Antp	Lingula anatina	Lan_Antp	Brachiopoda	Lingulata
		AAD45588	Hox3	Lingula anatina	Lan_Hox3	Brachiopoda	Lingulata
		AAD45587	Lab	Lingula anatina	Lan_Lab	Brachiopoda	Lingulata
		AAD45592	Lox2	Lingula anatina	Lan_Lox2	Brachiopoda	Lingulata
		AAD45593	Lox4	Lingula anatina	Lan_Lox4	Brachiopoda	Lingulata
		AAD45591	Lox5	Lingula anatina	Lan_Lox5	Brachiopoda	Lingulata
		AAD45594	Post1	Lingula anatina	Lan_Post1	Brachiopoda	Lingulata
		AAD45595	Post2	Lingula anatina	Lan_Post2	Brachiopoda	Lingulata
		AAD45589	Scr	Lingula anatina	Lan_Scr	Brachiopoda	Lingulata
		ALQ28240.1	Hox3	Loxosomella murmanica	Lmu_Hox3	Entoprocta	Loxosomatidae
		ALQ28241.1	Lab	Loxosomella murmanica	Lmu_Lab	Entoprocta	Loxosomatidae
		ALQ28242.1	Lox4	Loxosomella murmanica	Lmu_Lox4	Entoprocta	Loxosomatidae
		ALQ28243.1	Lox5	Loxosomella murmanica	Lmu_Lox5	Entoprocta	Loxosomatidae
		ALQ28244.1	Post2	Loxosomella murmanica	Lmu_Post2	Entoprocta	Loxosomatidae
		PMC5347542	Lox4	Lepidodermella squamata	Lsq_Lox4	Gastrotricha
		AKE07577	Antp	Maculaura alaskensis	Mal_Antp	Nemertea	Pilidiophora
		AKE07586	Dfd	Maculaura alaskensis	Mal_Dfd	Nemertea	Pilidiophora
		AKE07579	Hox3	Maculaura alaskensis	Mal_Hox3	Nemertea	Pilidiophora
		AKE07580	Lab	Maculaura alaskensis	Mal_Lab	Nemertea	Pilidiophora
		AKE07581	Lox4	Maculaura alaskensis	Mal_Lox4	Nemertea	Pilidiophora
		AKE07585	Lox5	Maculaura alaskensis	Mal_Lox5	Nemertea	Pilidiophora
		AKE07582	Pb	Maculaura alaskensis	Mal_Pb	Nemertea	Pilidiophora
		AKE07584	Post2	Maculaura alaskensis	Mal_Post2	Nemertea	Pilidiophora
		AKE07583	Scr	Maculaura alaskensis	Mal_Scr	Nemertea	Pilidiophora
		AAD40649	AdbB	Priapulus caudatus	Pca_AdbB	Priapulida	Priapulimorpha
		AAD40643	Dfd	Priapulus caudatus	Pca_Dfd	Priapulida	Priapulimorpha
		AAD40644	HB1	Priapulus caudatus	Pca_HB1	Priapulida	Priapulimorpha
		AAD40645	HB2	Priapulus caudatus	Pca_HB2	Priapulida	Priapulimorpha
		AAD40646	HB3	Priapulus caudatus	Pca_HB3	Priapulida	Priapulimorpha
		AAD40648	HB4	Priapulus caudatus	Pca_HB4	Priapulida	Priapulimorpha
		AAD40650	HB5	Priapulus caudatus	Pca_HB5	Priapulida	Priapulimorpha
		AAD40642	Hox3	Priapulus caudatus	Pca_Hox3	Priapulida	Priapulimorpha
		AAD40640	Lab	Priapulus caudatus	Pca_Lab	Priapulida	Priapulimorpha
		AAD40641	Pb	Priapulus caudatus	Pca_Pb	Priapulida	Priapulimorpha
		AAD40647	Ubx1	Priapulus caudatus	Pca_Ubx1	Priapulida	Priapulimorpha
		QID57590.1	Antp	Phoronopsis harmeri	Pha_Antp	Phoronida	Phoronidae
		QID57588.1	Dfd	Phoronopsis harmeri	Pha_Dfd	Phoronida	Phoronidae
		QID57587.1	Hox3	Phoronopsis harmeri	Pha_Hox3	Phoronida	Phoronidae
		QID57585.1	Lab	Phoronopsis harmeri	Pha_Lab	Phoronida	Phoronidae
		QID57591.1	Lox4	Phoronopsis harmeri	Pha_Lox4	Phoronida	Phoronidae
		QID57589.1	Lox5	Phoronopsis harmeri	Pha_Lox5	Phoronida	Phoronidae
		QID57586.1	Pb	Phoronopsis harmeri	Pha_Pb	Phoronida	Phoronidae
		QID57592.1	Post2	Phoronopsis harmeri	Pha_Post2	Phoronida	Phoronidae
		Saadi et al. 2023	DfdaA	Stephanella hina	Shi_DfdaA	Bryozoa	Phylactolaemata
		Saadi et al. 2023	DfdaB	Stephanella hina	Shi_DfdaB	Bryozoa	Phylactolaemata
		Saadi et al. 2023	Lox4	Stephanella hina	Shi_Lox4	Bryozoa	Phylactolaemata
		Saadi et al. 2023	Lox5a	Stephanella hina	Shi_Lox5a	Bryozoa	Phylactolaemata
		Saadi et al. 2023	Lox5b	Stephanella hina	Shi_Lox5b	Bryozoa	Phylactolaemata
		Saadi et al. 2023	Pb	Stephanella hina	Shi_Pb	Bryozoa	Phylactolaemata
		Saadi et al. 2023	Post2	Stephanella hina	Shi_Post2	Bryozoa	Phylactolaemata
		NP_001164694.1	Evx	Saccoglossus kowalevskii	Sko_Evx	Hemichordata	Enteropneusta
		AAP79296	Hox1	Saccoglossus kowalevskii	Sko_Hox1	Hemichordata	Enteropneusta
		ABK00022	Hox11-13a	Saccoglossus kowalevskii	Sko_Hox11-13a	Hemichordata	Enteropneusta
		ABK00023	Hox11-13b	Saccoglossus kowalevskii	Sko_Hox11-13b	Hemichordata	Enteropneusta
		AAP79288	Hox11-13c	Saccoglossus kowalevskii	Sko_Hox11-13c	Hemichordata	Enteropneusta
		ABK00018	Hox2	Saccoglossus kowalevskii	Sko_Hox2	Hemichordata	Enteropneusta
		AAP79286	Hox3	Saccoglossus kowalevskii	Sko_Hox3	Hemichordata	Enteropneusta
		AAP79297	Hox4	Saccoglossus kowalevskii	Sko_Hox4	Hemichordata	Enteropneusta
		ABK00019	Hox5	Saccoglossus kowalevskii	Sko_Hox5	Hemichordata	Enteropneusta
		ABK00020	Hox6	Saccoglossus kowalevskii	Sko_Hox6	Hemichordata	Enteropneusta
		AAP79287	Hox7	Saccoglossus kowalevskii	Sko_Hox7	Hemichordata	Enteropneusta
		ABK00021	Hox9-10	Saccoglossus kowalevskii	Sko_Hox9-10	Hemichordata	Enteropneusta
		Currie et al. 2016	Hox1	Schmidtea mediterranea	Sme_Hox1	Platyhelminthes	Rhabditophora
		Currie et al. 2016	Hox2-3a	Schmidtea mediterranea	Sme_Hox2-3a	Platyhelminthes	Rhabditophora
		Currie et al. 2016	Hox4a	Schmidtea mediterranea	Sme_Hox4a	Platyhelminthes	Rhabditophora
		Currie et al. 2016	Lox5a	Schmidtea mediterranea	Sme_Lox5a	Platyhelminthes	Rhabditophora
		Currie et al. 2016	Post1	Schmidtea mediterranea	Sme_Post1	Platyhelminthes	Rhabditophora
		Currie et al. 2016	Post2a	Schmidtea mediterranea	Sme_Post2a	Platyhelminthes	Rhabditophora
		Currie et al. 2016	Post2b	Schmidtea mediterranea	Sme_Post2b	Platyhelminthes	Rhabditophora
		Currie et al. 2016	Post2c	Schmidtea mediterranea	Sme_Post2c	Platyhelminthes	Rhabditophora
		Currie et al. 2016	Post2d	Schmidtea mediterranea	Sme_Post2d	Platyhelminthes	Rhabditophora
		AAN11405	Central	Symsagittifera roscoffensis	Sro_Central	Xenacoelomorpha
		ACM69150.1	Hox1	Symsagittifera roscoffensis	Sro_Hox1	Xenacoelomorpha
		AAN11404	Lab	Symsagittifera roscoffensis	Sro_Lab	Xenacoelomorpha
		AAN11406	Post	Symsagittifera roscoffensis	Sro_Post	Xenacoelomorpha
		ADJ18233.1	Hox2	Steromphala varia	Sva_Hox2	Mollusca	Gastropoda
		ADJ18232.1	Hox3	Steromphala varia	Sva_Hox3	Mollusca	Gastropoda
		ACX84672.1	Hox4	Steromphala varia	Sva_Hox4	Mollusca	Gastropoda
		ADJ18234.1	Hox5	Steromphala varia	Sva_Hox5	Mollusca	Gastropoda
		ADJ18236.1	Hox7	Steromphala varia	Sva_Hox7	Mollusca	Gastropoda
		ACX84671.1	HoxA	Steromphala varia	Sva_HoxA	Mollusca	Gastropoda
		ADJ18238.1	Lox2	Steromphala varia	Sva_Lox2	Mollusca	Gastropoda
		ADJ18237.1	Lox4	Steromphala varia	Sva_Lox4	Mollusca	Gastropoda
		ADJ18235.1	Lox5	Steromphala varia	Sva_Lox5	Mollusca	Gastropoda
		ACX84673.1	Post1	Steromphala varia	Sva_Post1	Mollusca	Gastropoda
		AAB70263	AbdA	Tribolium castaneum	Tca_AbdA	Arthropoda	Insecta
		AAF36721	AbdB	Tribolium castaneum	Tca_AbdB	Arthropoda	Insecta
		EEZ99250	Antp	Tribolium castaneum	Tca_Antp	Arthropoda	Insecta
		AAK16423	Dfd	Tribolium castaneum	Tca_Dfd	Arthropoda	Insecta
		NP_001034538.1	Evx	Tribolium castaneum	Tca_Evx	Arthropoda	Insecta
		AAK16421	Ftz	Tribolium castaneum	Tca_Ftz	Arthropoda	Insecta
		AAF64148	Lab	Tribolium castaneum	Tca_Lab	Arthropoda	Insecta
		NP_001107807.1	Mxp	Tribolium castaneum	Tca_Mxp	Arthropoda	Insecta
		AAK16422	Scr	Tribolium castaneum	Tca_Scr	Arthropoda	Insecta
		NP_001034497	Ubx	Tribolium castaneum	Tca_Ubx	Arthropoda	Insecta
		NP_001036813	Zen1	Tribolium castaneum	Tca_Zen1	Arthropoda	Insecta
		AAK16425.1	Zen2	Tribolium castaneum	Tca_Zen2	Arthropoda	Insecta
		AAW72807	Lox2	Urechis unicinctus	Uun_Lox2	Annelida	Sedentaria
		References:
		Currie, K.W., Brown, D.D.R., Zhu, S., Xu, C., Voisin, V., Bader, G.D., Pearson, B.J., 2016. HOX gene complement and expression in the planarian Schmidtea mediterranea. EvoDevo 7, 7. https://doi.org/10.1186/s13227-016-0044-8
		Saadi, A.J., De Oliveira, A.L., Kocot, K.M., Schwaha, T., 2023. Genomic and transcriptomic survey of bryozoan Hox and ParaHox genes with emphasis on phylactolaemate bryozoans. BMC Genomics 24, 711. https://doi.org/10.1186/s12864-023-09826-z
	Otx				Substitution model: VT + G
		Accession	Gene ID	Species	Sample ID	Phylum
		AAP32748	Otxβ-a	Patiria miniata	Pmi_Otxβ-a	Echinodermata
		BAA89013	Otx	Ptychodera flava	Pfl_Otx	Hemichordata
		AAC00193	Otx	Branchiostoma floridae	Bfl_Otx	Chordata
		NP_001027662	Otx	Ciona intestinalis	Cin_Otx	Chordata
		NP_035153	Otx1	Mus musculus	Mmu_Otx1	Chordata
		NP_659090	Otx2	Mus musculus	Mmu_Otx2	Chordata
		ABK41270.1	OtxA	Acropora millepora	Ami_OtxA	Cnidaria
		ABK41271.1	OtxB	Acropora millepora	Ami_OtxB	Cnidaria
		ABR68849.1	Otp	Platynereis dumerilii	Pdu_Otp	Annelida
		EDW58830.2	Otp	Drosophila virilis	Dvi_Otp	Arthropoda
		ALJ33544.1	Otp	Clytia hemisphaerica	Che_Otp	Cnidaria
		NP_035151.1	Otp	Mus musculus	Mmu_Otp	Chordata
		AHY88455.1	Otx	Novocrania anomala	Nan_Otx	Brachiopoda
		AAM33144.1	Otx	Patella vulgata	Pvu_Otx	Mollusca
		AMR72028.1	Otx	Lineus ruber	Lru_Otx	Nemertea
		AFY12008.1	Otx	Priapulus caudatus	Pca_Otx	Priappulida
		ARJ36943.1	Otx	Membranipora membranacea	Mme_Otx	Bryozoa
		P22810.2	Otd	Drosophila melanogaster	Dme_Otd	Arthropoda
	Six				Substitution model: LG + G
		Accession	Gene ID	Species	Sample ID	Phylum
		P40427.1	Exd	Drosophila melanogaster	Dme_Pbx	Arthropoda
		GFS24247.1	Exd	Elysia marginata	Ema_Exd	Mollusca
		AMZ00043.1	Exd	Platyneeis dumerilii	Pdu_Exd	Annelida
		AAF63760.1	myotonix	Drosophila melanogaster	Dme_Six5	Arthropoda
		NP_524695	Optix	Drosophila melanogaster	Dme_Optix	Arthropoda
		KAI4083748.1	Pbx	Homo sapiens	Hsa_Pbx	Chordata
		ACG76359.1	Pbx	Saccoglossus kowalevskii	Sko_Pbx	Hemichordata
		NP_476733	Sine oculis	Drosophila melanogaster	Dme_So	Arthropoda
		WGZ76181.1	Six1	Hofstenia miamia	Hmi_Six1	Xenacoelomorpha
		NP_033215	Six1	Mus musculus	Mmu_Six1	Chordata
		AJV21321.1]	Six1/2	Terebratalia transversa	Ttr_Six1-2	Brachiopoda
		XP_064624184.1	Six1-like	Lineus longissimus	Llo_Six1	Nemertea
		XP_067941307.1	Six1-like	Watersipora subatra	Wsu_Six1	Bryozoa
		UYV63952.1	Six2	Cordylochernes scorpioides	Csc_Six2	Arthropoda
		NP_035510	Six2	Mus musculus	Mmu_Six2	Chordata
		NP_035511	Six3	Mus musculus	Mmu_Six3	Chordata
		XP_032228423.1	Six3	Nematostella vectensis	Nve_Six3	Cnidaria
		CAR66435.1	Six3	Platyneeis dumerilii	Pdu_Six3	Annelida
		AAP79281	Six3	Saccoglossus kowalevskii	Sko_Six3	Hemichordata
		XP_781696	Six3	Strongylocentrotus purpuratus	Spu_Six3	Echinodermata
		KAK6999249.1	Six4	Biomphalaria glabrata	Bgl_Six4	Mollusca
		JAK25541.1	Six4	Daphnia magna	Dma_Six4	Arthropoda
		KAI0215952.1	Six4	Lamellibrachia satsuma	Lsa_Six4	Annelida
		NP_035512	Six4	Mus musculus	Mmu_Six4	Chordata
		XP_781616	Six4	Strongylocentrotus purpuratus	Spu_Six4	Echinodermata
		NP_035513	Six5	Mus musculus	Mmu_Six5	Chordata
		KRZ36758.1	Six5	Trichinella pseudospiralis	Tps_Six5	Nematoda
		KAF6038190.1	Six6	Bugula neritina	Bne_Six6	Bryozoa
		XP_013418710.1	Six6	Lingula anatina	Lan_Six6	Brachiopoda
		NP_035514	Six6	Mus musculus	Mmu_Six6	Chordata
		CAI9729785.1	Six6	Octopus vulgaris	Ovu_Six6	Mollusca
		XP_012797748.1	Six6	Schistosoma haematobium	Sha_Six6	Platyhelminthes

### Sheet: Table S2
	Table S2. Primer sequences and PCR annealing temperature used for isolation of the Spadella cephaloptera gene sequences.
	Gene	Forward Primer	Sequence (5'-3')	Reverse primer	Sequence (5'-3')	TA (°C)	Amplification Method	Riboprobe Length (bp)	Transcript Length (bp)
	Sce-hox1	Sce-hox1-01F	CAAGTTCCCAACTACAAGTGGATGCACCTC	Sce-hox1-01R	TAATACGACTCACTATAGGGGAGAATAGCGTCGGCGAGCGGATTG	61	PCR-T7	658	2516
	Sce-hox3	Sce-hox3-05F	GCCCATATGAACATGCTCACCG	Sce-hox3-05R	TAATACGACTCACTATAGGGCTTTCGTCGTCATCATCGTCGC	60	PCR-T7	920	3319
	Sce-hox4	Sce-hox4-03F	CCTGGAACTGGAGAAGGAGTTTC	Sce-hox4-03R	TAATACGACTCACTATAGGGTCCATGTCGTTGTCCATGGTG	59	PCR-T7	459	760
	Sce-hox5	Sce-hox5-02F	AGGAAGGTTCACATGAGTCACG	Sce-hox5-02R	TAATACGACTCACTATAGGGCAAACGTGTGAGGAGAGTTGTG	61	PCR-T7	809	2664
	Sce-hox6	Sce-hox6-01F	GAACCACCGGAGATTTGGGCATCGATC	Sce-hox6-01R	TAATACGACTCACTATAGGGGTCGTTTGTTTCGTTGTTTATATATCCCTCCGGTTG	61	PCR-T7	576	2664
	Sce-hox7	Sce-hox7-01F	CAAACGCCCATCTATCCTTGGATG	Sce-hox7-01R	CATTTCCCCATTCACCCATGACTTC	61	cloning	464	1371
	Sce-hox8	Sce-hox8-01F	GTGCTCGGCAACTCCTACTCATCTCATC	Sce-hox8-01R	TAATACGACTCACTATAGGGGAGTTGTCGAGTTTGTGGATGGCGTC	61	PCR-T7	626	1245
	Sce-postA	Sce-postA-01F	GATTCCATCAACACCACGCAGC	Sce-postA-01R	TAATACGACTCACTATAGGGAATGCGTTGAAGTCGGCGATC	60	PCR-T7	572	1156
	Sce-postB	Sce-postB-03F	GGCCTCGACTTCAACAAGATTGAC	Sce-postB-01R	TAATACGACTCACTATAGGGGATGAAGGAGCTTGGTGGGATGG	55	PCR-T7	535	1091
	Sce-six3/6	Sce-six3/6-01F	CACGCGCACTCGACGCCTTTC	Sce-six3/6-01R	TAATACGACTCACTATAGGGGATGATGTTTATGCATCCTGTTTTTCGCGGATG	60	PCR-T7	828	979

### Sheet: Table S3
	Table S3. HCR probes used for the HCR RNA-FISH in Spadella cephaloptera
	Gene	No. of Probes	Hairpin	ProbeName	Sequence (5'-3')
	Sce-hox2	29	B3	B3_sce_hox2_29	GTCCCTGCCTCTATATCTttGTCGGCGGCGACGCCAACAGGAAAC
				B3_sce_hox2_29	GAAGTGACGAACGACGCCGCGTTCAttCCACTCAACTTTAACCCG
				B3_sce_hox2_29	GTCCCTGCCTCTATATCTttCCCTGCACCGCGGTGTCGCTCGGAA
				B3_sce_hox2_29	ATCCTCGACGCCGGGGAAGGTTCCGttCCACTCAACTTTAACCCG
				B3_sce_hox2_29	GTCCCTGCCTCTATATCTttGTGGAGGATGTGGAGGATATGGATG
				B3_sce_hox2_29	GATGTGATGAAGCAGTCGGCGGAGGttCCACTCAACTTTAACCCG
				B3_sce_hox2_29	GTCCCTGCCTCTATATCTttTCGTTGAATCCGAGGGTGGCGTTGT
				B3_sce_hox2_29	AGCGGCGACAAGCTGGAGGCGGAAGttCCACTCAACTTTAACCCG
				B3_sce_hox2_29	GTCCCTGCCTCTATATCTttTCCAGATTTTGATTGGTTCCCTCTT
				B3_sce_hox2_29	ACCGGATTGGGAGATTTGCCAGCTGttCCACTCAACTTTAACCCG
				B3_sce_hox2_29	GTCCCTGCCTCTATATCTttGAGCCGGCGCCGATTTTGGCGGAGG
				B3_sce_hox2_29	TTCGAAGTTGGTAACGGTGTCACTCttCCACTCAACTTTAACCCG
				B3_sce_hox2_29	GTCCCTGCCTCTATATCTttGAAGACAACGCCGTCGTAGGCGGCG
				B3_sce_hox2_29	GTTAACGACATGGAAGCGGACGTGGttCCACTCAACTTTAACCCG
				B3_sce_hox2_29	GTCCCTGCCTCTATATCTttACGTTGGACGAGTTGTTTTTATTCG
				B3_sce_hox2_29	TTGGCGGCGCCGGCGACGCCGGGAGttCCACTCAACTTTAACCCG
				B3_sce_hox2_29	GTCCCTGCCTCTATATCTttCCCCGACCGCGACCGCGGCCCGTCA
				B3_sce_hox2_29	GGCTCGGCCACGATCGGCGTCAATTttCCACTCAACTTTAACCCG
				B3_sce_hox2_29	GTCCCTGCCTCTATATCTttGCCGCCGCCGCGGCTGCGCGTCCTC
				B3_sce_hox2_29	CCGCGTCCGCCGCCACGCCCTCGGCttCCACTCAACTTTAACCCG
				B3_sce_hox2_29	GTCCCTGCCTCTATATCTttCCGTTGAAGTAGCCCACGTTTTCCG
				B3_sce_hox2_29	TCGACGAGGTGATTGGCCGCCGCCGttCCACTCAACTTTAACCCG
				B3_sce_hox2_29	GTCCCTGCCTCTATATCTttGAACCGGGCGAGAGTTGAAAGGGCG
				B3_sce_hox2_29	GTCGTCCCGACGGACTCGTTGAAGGttCCACTCAACTTTAACCCG
				B3_sce_hox2_29	GTCCCTGCCTCTATATCTttGCGGCGTCTCCGCCGGCCCGCTGTC
				B3_sce_hox2_29	GCCTCGGCCTTTAAGTGGATGTTATttCCACTCAACTTTAACCCG
				B3_sce_hox2_29	GTCCCTGCCTCTATATCTttGAGGCACCGTCCCGGGACGGGGAAC
				B3_sce_hox2_29	ATCGTTTTCACGAAAGCATCCCCTGttCCACTCAACTTTAACCCG
				B3_sce_hox2_29	GTCCCTGCCTCTATATCTttTGGGTGCCCCCGTGGGGCCCCCCGC
				B3_sce_hox2_29	CCGCCCGGGGATCGGCCATCGGGACttCCACTCAACTTTAACCCG
				B3_sce_hox2_29	GTCCCTGCCTCTATATCTttTCACAAATGCCGAGTTGGGCGGCGG
				B3_sce_hox2_29	TTTCTGGCCGCCGCCGCCACGGACGttCCACTCAACTTTAACCCG
				B3_sce_hox2_29	GTCCCTGCCTCTATATCTttCTGCCGCCGCCACCCACGCCGCTTC
				B3_sce_hox2_29	CCGCCTCCGGTGCCGACGTGGGATTttCCACTCAACTTTAACCCG
				B3_sce_hox2_29	GTCCCTGCCTCTATATCTttCCGCCTAAGCCTGGCGCCACCCCGT
				B3_sce_hox2_29	TGGAATAAGGAACCGCCCATTCCGCttCCACTCAACTTTAACCCG
				B3_sce_hox2_29	GTCCCTGCCTCTATATCTttAGCTCCAGAAGCTGGGTGTTGGTGT
				B3_sce_hox2_29	GCCGTCCGGAGGCGTCGAGGTGGGTttCCACTCAACTTTAACCCG
				B3_sce_hox2_29	GTCCCTGCCTCTATATCTttCCGTCCTTGGCACCCGGCCCGGTCT
				B3_sce_hox2_29	AGGCTGTGTCGCTTGTGCTTCATCCttCCACTCAACTTTAACCCG
				B3_sce_hox2_29	GTCCCTGCCTCTATATCTttCCGGAAGTCACGGAAGGCGCCGTCA
				B3_sce_hox2_29	CCCGAGGGAGACATCGGCGCCTCGGttCCACTCAACTTTAACCCG
				B3_sce_hox2_29	GTCCCTGCCTCTATATCTttTCGGCCGCCGAGAGTCGCGTCGACG
				B3_sce_hox2_29	GCCGGCGAGCCGCAGTCCGAGTCGGttCCACTCAACTTTAACCCG
				B3_sce_hox2_29	GTCCCTGCCTCTATATCTttTCCAAAGGTTCCGAGAGATGAAGAC
				B3_sce_hox2_29	CCAGCGACAAAGGCGTCGGCGTCTTttCCACTCAACTTTAACCCG
				B3_sce_hox2_29	GTCCCTGCCTCTATATCTttCCGCGTGTGTCGTCGCCGCGCAGCT
				B3_sce_hox2_29	GCCGACTTCTCCTCCGTCTCCGCTTttCCACTCAACTTTAACCCG
				B3_sce_hox2_29	GTCCCTGCCTCTATATCTttCGATTCGGAGACGGCATCGGGAACC
				B3_sce_hox2_29	GACGCCGTCGTCGCTTCTTCCATGTttCCACTCAACTTTAACCCG
				B3_sce_hox2_29	GTCCCTGCCTCTATATCTttGGGTGGAACGGAGACGCAGCCGTGG
				B3_sce_hox2_29	GCCGCGCCCACCGCGTCGCCCGCGAttCCACTCAACTTTAACCCG
				B3_sce_hox2_29	GTCCCTGCCTCTATATCTttCCGGACACCGGCGTTCCCCCTCCGT
				B3_sce_hox2_29	TGTCGCTTATACAGAGCCTCGAAGTttCCACTCAACTTTAACCCG
				B3_sce_hox2_29	GTCCCTGCCTCTATATCTttGGCGCGAAACTCATCGGCGGATGAT
				B3_sce_hox2_29	ATCGTGGGTCCACCGTTGACGCCGTttCCACTCAACTTTAACCCG
				B3_sce_hox2_29	GTCCCTGCCTCTATATCTttGTCTTCATCGCGTCCATGGGGTTAG
				B3_sce_hox2_29	TTGAGAGCCGAAGAAGCGGCCGCGGttCCACTCAACTTTAACCCG
	Sce-med6	19	B5	B5_sce_medpost-like_19_Dla1	CTCACTCCCAATCTCTATaaGTTTATTCGGTGAGGTAAGAATAGA
				B5_sce_medpost-like_19_Dla1	TTTTAAAATGACGCGACGCGAAGAAaaCTACCCTACAAATCCAAT
				B5_sce_medpost-like_19_Dla1	CTCACTCCCAATCTCTATaaCACACGTATATGTATTTATATATAT
				B5_sce_medpost-like_19_Dla1	AAAAAGAAGACCGGTCTGCAATATAaaCTACCCTACAAATCCAAT
				B5_sce_medpost-like_19_Dla1	CTCACTCCCAATCTCTATaaGTTGGTGCGGATGATGGTGGTGGCG
				B5_sce_medpost-like_19_Dla1	AGGATTGCGTGGGCGTGGCTAACAAaaCTACCCTACAAATCCAAT
				B5_sce_medpost-like_19_Dla1	CTCACTCCCAATCTCTATaaATGTTGTTGCTGGTGTTGGTTGGCC
				B5_sce_medpost-like_19_Dla1	TTGCTGCTGCTGTTGCTGCTGATGAaaCTACCCTACAAATCCAAT
				B5_sce_medpost-like_19_Dla1	CTCACTCCCAATCTCTATaaACGTCTTTCAAAATGTCGGCGGCGT
				B5_sce_medpost-like_19_Dla1	GCCGCCGCGGCCATGGCGGACATCTaaCTACCCTACAAATCCAAT
				B5_sce_medpost-like_19_Dla1	CTCACTCCCAATCTCTATaaCGGAGGCGTCGTCGGAGGCGGCGTC
				B5_sce_medpost-like_19_Dla1	CCATGAGGGCATCGTCGGGGTCCTCaaCTACCCTACAAATCCAAT
				B5_sce_medpost-like_19_Dla1	CTCACTCCCAATCTCTATaaGGCGCCGCCCGGCGACGCTTTCGGG
				B5_sce_medpost-like_19_Dla1	GTCGAGGCCGCTTCCGGCGTTGCCGaaCTACCCTACAAATCCAAT
				B5_sce_medpost-like_19_Dla1	CTCACTCCCAATCTCTATaaTCTTTGTCCTCCAGGTTGAGCTCGT
				B5_sce_medpost-like_19_Dla1	GAGGAGGACCCGCTCTTCTCCTGCTaaCTACCCTACAAATCCAAT
				B5_sce_medpost-like_19_Dla1	CTCACTCCCAATCTCTATaaTCCGTCGGTTCTGGAACCAGATCTT
				B5_sce_medpost-like_19_Dla1	TCTTCTTCTTCTCCTTCTTCTCCTTaaCTACCCTACAAATCCAAT
				B5_sce_medpost-like_19_Dla1	CTCACTCCCAATCTCTATaaGGAGATCTCGATCCGCCGCCGCCGC
				B5_sce_medpost-like_19_Dla1	CTGCCGCTCCGTCAGGCAGAGGGCGaaCTACCCTACAAATCCAAT
				B5_sce_medpost-like_19_Dla1	CTCACTCCCAATCTCTATaaTCCAGTTCGAAGGTTTGATGACGCG
				B5_sce_medpost-like_19_Dla1	AGGTATTTGTTGAACCGATACTCCTaaCTACCCTACAAATCCAAT
				B5_sce_medpost-like_19_Dla1	CTCACTCCCAATCTCTATaaATTCCGCGCCAGCTGAAGCCATCCA
				B5_sce_medpost-like_19_Dla1	AGGTTTGGCGTCGACGGTGTCGCCCaaCTACCCTACAAATCCAAT
				B5_sce_medpost-like_19_Dla1	CTCACTCCCAATCTCTATaaGTTGCTGATGTCGGAGAAGCTGCAC
				B5_sce_medpost-like_19_Dla1	GTAAATGGTGGCGGTGTGACAGTTCaaCTACCCTACAAATCCAAT
				B5_sce_medpost-like_19_Dla1	CTCACTCCCAATCTCTATaaTGTAACGCTTGATGCTGCAACGCGG
				B5_sce_medpost-like_19_Dla1	GACAAGGACGCCGCGGCCGCTTGATaaCTACCCTACAAATCCAAT
				B5_sce_medpost-like_19_Dla1	CTCACTCCCAATCTCTATaaATCCAGCGGACACCGCGGCCGCCGC
				B5_sce_medpost-like_19_Dla1	CCGAGTCGAGGAAGCCTTGGCCGCCaaCTACCCTACAAATCCAAT
				B5_sce_medpost-like_19_Dla1	CTCACTCCCAATCTCTATaaGTTGGCTTGACCGTAGGCCGCCGCC
				B5_sce_medpost-like_19_Dla1	CGCCGCCGCGGGATGGTGGTGGTTGaaCTACCCTACAAATCCAAT
				B5_sce_medpost-like_19_Dla1	CTCACTCCCAATCTCTATaaGACGAATACGGGACGCCCGCGGACG
				B5_sce_medpost-like_19_Dla1	GAGGGAAAGGACGCCAGGGAGGAGTaaCTACCCTACAAATCCAAT
				B5_sce_medpost-like_19_Dla1	CTCACTCCCAATCTCTATaaGGCCCGCGACGCCGCCGCTCCCGCC
				B5_sce_medpost-like_19_Dla1	CGCCGCCGTGGGACCCGTGATGATGaaCTACCCTACAAATCCAAT
				B5_sce_medpost-like_19_Dla1	CTCACTCCCAATCTCTATaaGTTGAAGAGGGTGGACTTGACGGAT
				B5_sce_medpost-like_19_Dla1	GCGCCCCAACGACGCCGCGAAGTTGaaCTACCCTACAAATCCAAT
	Sce-medpost	24	B2	B2_sce_medpost_24	CCTCGTAAATCCTCATCAaaATGGTGGGCGTGGTGATGGGAATGA
				B2_sce_medpost_24	GTGGTTGTTGTATAATGTCGTCTCCaaATCATCCAGTAAACCGCC
				B2_sce_medpost_24	CCTCGTAAATCCTCATCAaaGGCGGAGGAATGCGTCGCCGCCATC
				B2_sce_medpost_24	GTGAACGTCCGGCGATCCGTAATACaaATCATCCAGTAAACCGCC
				B2_sce_medpost_24	CCTCGTAAATCCTCATCAaaGTGCCCGAGTCCCCCGCCCCCGTAC
				B2_sce_medpost_24	TGACAAGCTTTCCGGCAACACGAAGaaATCATCCAGTAAACCGCC
				B2_sce_medpost_24	CCTCGTAAATCCTCATCAaaTCCCATCGACGACGCCGGATGACAG
				B2_sce_medpost_24	GCCGGAAACGGCCGGCGGCGTCGGCaaATCATCCAGTAAACCGCC
				B2_sce_medpost_24	CCTCGTAAATCCTCATCAaaGTCGCCGGAGAGGGATATCGTCGGC
				B2_sce_medpost_24	GGCGCCGCCCAAAGGACCGTTGACGaaATCATCCAGTAAACCGCC
				B2_sce_medpost_24	CCTCGTAAATCCTCATCAaaGACGGCGTCGTGACGAGGGTCGTTC
				B2_sce_medpost_24	GTGGAAATGCGGATGATGATGGTGGaaATCATCCAGTAAACCGCC
				B2_sce_medpost_24	CCTCGTAAATCCTCATCAaaTCCGGCGGCCGCGGCGGCGTTGAAA
				B2_sce_medpost_24	CATCGCGGCGCCGTAGGACTTGGAGaaATCATCCAGTAAACCGCC
				B2_sce_medpost_24	CCTCGTAAATCCTCATCAaaCTCCAGCGGGTAAGGGTGATGATGG
				B2_sce_medpost_24	ATGATGACCGGAAGACGTCGCGGCGaaATCATCCAGTAAACCGCC
				B2_sce_medpost_24	CCTCGTAAATCCTCATCAaaGGCGGAGGAAGCGGCGACGTGATGG
				B2_sce_medpost_24	CATAAGTTCCGTTTGCCGGTCGTCGaaATCATCCAGTAAACCGCC
				B2_sce_medpost_24	CCTCGTAAATCCTCATCAaaACCTCCGATTTGTTGGTGTTGTTGT
				B2_sce_medpost_24	TTGATGTTGCTGCAAATGATGCTGCaaATCATCCAGTAAACCGCC
				B2_sce_medpost_24	CCTCGTAAATCCTCATCAaaGCCGTGGTGATGGTGCGACGCCGCC
				B2_sce_medpost_24	CGGGTCCTGTTGTTGGGACCCGTTTaaATCATCCAGTAAACCGCC
				B2_sce_medpost_24	CCTCGTAAATCCTCATCAaaGATTGACTGGTGGTGGCTCGGGTGA
				B2_sce_medpost_24	CTGGTTGTTGTTGGGGTGTTGTTGTaaATCATCCAGTAAACCGCC
				B2_sce_medpost_24	CCTCGTAAATCCTCATCAaaCGAGGAGGAGACGCTGGCCAAGGGA
				B2_sce_medpost_24	GGGAGGGGAGTGACTGTTGTTGACCaaATCATCCAGTAAACCGCC
				B2_sce_medpost_24	CCTCGTAAATCCTCATCAaaGGAAATGGGGCTGTGACTGGCGTGT
				B2_sce_medpost_24	ATGGGGCAGGTGAGAGGAAGACGAAaaATCATCCAGTAAACCGCC
				B2_sce_medpost_24	CCTCGTAAATCCTCATCAaaTTGGGAGGGGGAGACCGAGGCAGGC
				B2_sce_medpost_24	CGTTGGCGGGGATATGGAGGGCAGGaaATCATCCAGTAAACCGCC
				B2_sce_medpost_24	CCTCGTAAATCCTCATCAaaGGATGGAACCGAGTATCTGTTGTTC
				B2_sce_medpost_24	GACGGAAAGACAACCGGCGGCGGGCaaATCATCCAGTAAACCGCC
				B2_sce_medpost_24	CCTCGTAAATCCTCATCAaaGGAAGACGAAGGGGCTCCTCCCGAG
				B2_sce_medpost_24	AGAGGAGGAGGAGGAGGTGGAGGAGaaATCATCCAGTAAACCGCC
				B2_sce_medpost_24	CCTCGTAAATCCTCATCAaaGCCGGACGAGGCGACGTCTAACGGG
				B2_sce_medpost_24	ACTCGTTAAACTCGCTGCTGACTGAaaATCATCCAGTAAACCGCC
				B2_sce_medpost_24	CCTCGTAAATCCTCATCAaaGTTGGCGGTGCCTCCGTCGTGGGCG
				B2_sce_medpost_24	CGCGGCGACGGCGGAAGCAGACGCTaaATCATCCAGTAAACCGCC
				B2_sce_medpost_24	CCTCGTAAATCCTCATCAaaCGCGGAGGCCATGGACAACGCCGCC
				B2_sce_medpost_24	CGCCCCGTTCGACGCCGTTCCCAACaaATCATCCAGTAAACCGCC
				B2_sce_medpost_24	CCTCGTAAATCCTCATCAaaGGCCAGCCAGCCCATCGTGATGGGG
				B2_sce_medpost_24	GCAGTTGTAAGCGGCGGCCGCTGCTaaATCATCCAGTAAACCGCC
				B2_sce_medpost_24	CCTCGTAAATCCTCATCAaaCTGCCGCGAGTACGTTTGACGCCGT
				B2_sce_medpost_24	CCGGTGGGGCGTGATCCAGCCCGTCaaATCATCCAGTAAACCGCC
				B2_sce_medpost_24	CCTCGTAAATCCTCATCAaaTGTCGTGGGGTGATCCTTCTCCCTC
				B2_sce_medpost_24	CTCCTTCATCCTCCGGTTCTGGAACaaATCATCCAGTAAACCGCC
				B2_sce_medpost_24	CCTCGTAAATCCTCATCAaaTTTCTCATCCCCCGGGGGGGATATT
				B2_sce_medpost_24	CTTCCCCGACCCCCCCTTCCTCGGGaaATCATCCAGTAAACCGCC
	Sce-postB	17	B4	B4_sce_postB_17	CCTCGTAAATCCTCATCAaaGGAGCACGAAAGCCCGGGATAAGGA
				B4_sce_postB_17	CCTCGTAAATCCTCATCAaaGGACGCGGGGTGATGAGGGCTCAGC
				B4_sce_postB_17	CCTCGTAAATCCTCATCAaaCACGCCGGCGAGGTACTGTTGGGTC
				B4_sce_postB_17	CCTCGTAAATCCTCATCAaaGCAGTCAGTGTCAATCTTGTTGAAG
				B4_sce_postB_17	CCTCGTAAATCCTCATCAaaCGTACGGCATTTGCCGCCCGAGGTG
				B4_sce_postB_17	CCTCGTAAATCCTCATCAaaCAGGTATTCTTCCTCCAGCAAGTAG
				B4_sce_postB_17	CCTCGTAAATCCTCATCAaaACTGGTCCGGTAGGAGAGCTCGTAC
				B4_sce_postB_17	CCTCGTAAATCCTCATCAaaCTTGCTCTTCATCCGCCGGTTCTGG
				B4_sce_postB_17	CCTCGTAAATCCTCATCAaaGTCGTCGCTGTCGTCGACGTCGGGC
				B4_sce_postB_17	CCTCGTAAATCCTCATCAaaAGGATGTCCCGCGGCCGCGGAGGAG
				B4_sce_postB_17	CCTCGTAAATCCTCATCAaaGGTGGGATGGATGGCGCTGGGGTGG
				B4_sce_postB_17	CCTCGTAAATCCTCATCAaaCAGACCCTTGGGGTCCACGTTCTCG
				B4_sce_postB_17	CCTCGTAAATCCTCATCAaaGACGACGGACTTGAGAGGATGATGA
				B4_sce_postB_17	CCTCGTAAATCCTCATCAaaCTGATTGTCACATATTTTGTATTCG
				B4_sce_postB_17	CCTCGTAAATCCTCATCAaaAGTAATCGTTATTTCCTGGGGGTGG
				B4_sce_postB_17	CCTCGTAAATCCTCATCAaaAAATATCGGGTAGTTTACGCGCGGG
				B4_sce_postB_17	CCTCGTAAATCCTCATCAaaGATTAGAGAGAAATTAAGATCGAGA
				B4_sce_postB_17	AGCGCCGGTCAGGGACGCTGCCGCGaaATCATCCAGTAAACCGCC
				B4_sce_postB_17	CGTCGCCGCCGCGTAACGTCTGAGAaaATCATCCAGTAAACCGCC
				B4_sce_postB_17	CGTCAGACCCGCGGCCGCCGCTGCCaaATCATCCAGTAAACCGCC
				B4_sce_postB_17	GAGGCCGCGGTGGGAAGAGTAGCCCaaATCATCCAGTAAACCGCC
				B4_sce_postB_17	GGCGTGGAAGAAGTTCGTCGGATCTaaATCATCCAGTAAACCGCC
				B4_sce_postB_17	CACCCACTTTTCGTAGGGTTTACGCaaATCATCCAGTAAACCGCC
				B4_sce_postB_17	CTTCTGCTTCGTGATGTAGGTGTTGaaATCATCCAGTAAACCGCC
				B4_sce_postB_17	CCAGATTTTGACTTGCCGCTCCGTCaaATCATCCAGTAAACCGCC
				B4_sce_postB_17	GCCGGAGGTGGACCGTTCCCGCAGCaaATCATCCAGTAAACCGCC
				B4_sce_postB_17	TTCCGCGGAGGACCCTCCAACATTCaaATCATCCAGTAAACCGCC
				B4_sce_postB_17	GACGTGGGCCGGCGGAGGGGCCGGCaaATCATCCAGTAAACCGCC
				B4_sce_postB_17	GACGCCCATGAGGGGATGAAGGAGCaaATCATCCAGTAAACCGCC
				B4_sce_postB_17	ATGGTTAGAGGGCAGCGCGGGCATGaaATCATCCAGTAAACCGCC
				B4_sce_postB_17	TCCCGAGTTTCACCGCTCGGCCGCCaaATCATCCAGTAAACCGCC
				B4_sce_postB_17	GGAGTTACTTTGTGGTGAATCTCGAaaATCATCCAGTAAACCGCC
				B4_sce_postB_17	TTCATAAAACCGTAGAAAGAGAGAAaaATCATCCAGTAAACCGCC
				B4_sce_postB_17	GAGATCTCGTCATTTGTACCTCGTGaaATCATCCAGTAAACCGCC
	Sce-postC	30	B3	B3_sce_postC_30_Dla4	GTCCCTGCCTCTATATCTttCTTCGCTCCGACGCCGCTTCGTCGT
				B3_sce_postC_30_Dla4	CCGTCCAAAGCGGCGGTGCCGCCGTttCCACTCAACTTTAACCCG
				B3_sce_postC_30_Dla4	GTCCCTGCCTCTATATCTttCGACGACGGCGTCGTCGCCACCGTG
				B3_sce_postC_30_Dla4	CGTCCTCGTCCGGCGTCATTCGATCttCCACTCAACTTTAACCCG
				B3_sce_postC_30_Dla4	GTCCCTGCCTCTATATCTttATGATTGTTGTTGTTACCATGGTGA
				B3_sce_postC_30_Dla4	GCCCGGCGACCCGGGCAGGCGCGGAttCCACTCAACTTTAACCCG
				B3_sce_postC_30_Dla4	GTCCCTGCCTCTATATCTttGACCGCGAGGGTTGAGAGGAACCAT
				B3_sce_postC_30_Dla4	TGGTTCTGGAGATTGGAATCGTTCGttCCACTCAACTTTAACCCG
				B3_sce_postC_30_Dla4	GTCCCTGCCTCTATATCTttGGGACTCGAAGGGAGTTTGCGTGGA
				B3_sce_postC_30_Dla4	CCAAAGGGCTGGCCCGTCGGAGGGCttCCACTCAACTTTAACCCG
				B3_sce_postC_30_Dla4	GTCCCTGCCTCTATATCTttGGACGCACCTTGCTGCTGCTGTTGC
				B3_sce_postC_30_Dla4	CGGAAGTTGCTGTTGCACGTGCTGCttCCACTCAACTTTAACCCG
				B3_sce_postC_30_Dla4	GTCCCTGCCTCTATATCTttCCGTTGAGTGAAGAGCCGCTGGGCG
				B3_sce_postC_30_Dla4	TGAGCCGGCGGATGAGAGAAGGAAGttCCACTCAACTTTAACCCG
				B3_sce_postC_30_Dla4	GTCCCTGCCTCTATATCTttGGGCGGCGGCGTTGTCCTGATTCGA
				B3_sce_postC_30_Dla4	GTTTGGAGAGGCTGGAAAGGGCGGCttCCACTCAACTTTAACCCG
				B3_sce_postC_30_Dla4	GTCCCTGCCTCTATATCTttGGCGGAATATTCCGCGCCGGCCAGC
				B3_sce_postC_30_Dla4	GGAGGCGGCGTGGTAATGGGACCAGttCCACTCAACTTTAACCCG
				B3_sce_postC_30_Dla4	GTCCCTGCCTCTATATCTttTGGGAGGGGATCGTCGACGCGCGCG
				B3_sce_postC_30_Dla4	GAGCTCGGGAACGCCGGCGTCGCGGttCCACTCAACTTTAACCCG
				B3_sce_postC_30_Dla4	GTCCCTGCCTCTATATCTttGATGATGATGCTGCGAAGGCGGGGA
				B3_sce_postC_30_Dla4	AGGCGTCGTGGGTGGACACCTTTGGttCCACTCAACTTTAACCCG
				B3_sce_postC_30_Dla4	GTCCCTGCCTCTATATCTttAGAGGATCGAAGAGCCTCGACCGGA
				B3_sce_postC_30_Dla4	TTGCTGCAGATGAGGATGAGCCGGAttCCACTCAACTTTAACCCG
				B3_sce_postC_30_Dla4	GTCCCTGCCTCTATATCTttGAGCCGTTGCCCATGACGACGTCGT
				B3_sce_postC_30_Dla4	GGATTGTTGTTGTTGTTATTGTTGCttCCACTCAACTTTAACCCG
				B3_sce_postC_30_Dla4	GTCCCTGCCTCTATATCTttCTAACCCGGCGTCGCTGGCGGCGTT
				B3_sce_postC_30_Dla4	GCAGGTGGGACGGAAGTAGCGAGGCttCCACTCAACTTTAACCCG
				B3_sce_postC_30_Dla4	GTCCCTGCCTCTATATCTttGCCGACCCCGTTCCACGACGTCGTC
				B3_sce_postC_30_Dla4	CGAGGCGCCGCTGCCGCCCAGCGTCttCCACTCAACTTTAACCCG
	Sce-postD	25	B1	B1_sce_hox11_25_Dla1	GAGGAGGGCAGCAAACGGaaGAGGAGTCGCTTCGACTTCATCCGT
				B1_sce_hox11_25_Dla1	CCACTCCGCCGCCTTCTTTTGACGCtaGAAGAGTCTTCCTTTACG
				B1_sce_hox11_25_Dla1	GAGGAGGGCAGCAAACGGaaTCGGTGAGGCTGAGGAAGTAGGCCA
				B1_sce_hox11_25_Dla1	TTTTGGAACCATATTTTGACTTGTCtaGAAGAGTCTTCCTTTACG
				B1_sce_hox11_25_Dla1	GAGGAGGGCAGCAAACGGaaTGTTCCGCAAGTATTCTCGTTCCAG
				B1_sce_hox11_25_Dla1	CTAATCTCCGTTTCCTTGTAATGTAtaGAAGAGTCTTCCTTTACG
				B1_sce_hox11_25_Dla1	GAGGAGGGCAGCAAACGGaaTCTCTTTTTCCGTTGTCCTGGAATC
				B1_sce_hox11_25_Dla1	TTTAATTTGAAATCTCGAGTAAGGGtaGAAGAGTCTTCCTTTACG
				B1_sce_hox11_25_Dla1	GAGGAGGGCAGCAAACGGaaGCAACCGCCGCCGCTGCCGCTGCGT
				B1_sce_hox11_25_Dla1	GGTTGAGTATTGGCGGATGCTGCCGtaGAAGAGTCTTCCTTTACG
				B1_sce_hox11_25_Dla1	GAGGAGGGCAGCAAACGGaaGGGACTGCATGGTGAGACCCCAGTT
				B1_sce_hox11_25_Dla1	AAGACCCTTGCGAGGAGGAGTGAAGtaGAAGAGTCTTCCTTTACG
				B1_sce_hox11_25_Dla1	GAGGAGGGCAGCAAACGGaaGGCAGCGGCGGCGCCCGTCGCCGCC
				B1_sce_hox11_25_Dla1	GTGATGGTTGGGGGAAAAGGCGGCGtaGAAGAGTCTTCCTTTACG
				B1_sce_hox11_25_Dla1	GAGGAGGGCAGCAAACGGaaGGATAGTTGGTCATGGCGGCGGCGG
				B1_sce_hox11_25_Dla1	GAGGAGGAGAGGTGGCAGGGCGGCGtaGAAGAGTCTTCCTTTACG
				B1_sce_hox11_25_Dla1	GAGGAGGGCAGCAAACGGaaCGTAAGGGGTGACTGCGGCGATGGG
				B1_sce_hox11_25_Dla1	CGGCGGGGTTGCATTTGGGGAACATtaGAAGAGTCTTCCTTTACG
				B1_sce_hox11_25_Dla1	GAGGAGGGCAGCAAACGGaaGACGAGGGAGGAGGAGGAAGGGACG
				B1_sce_hox11_25_Dla1	TTGATCGTGATGTCCGTTGTAGTGGtaGAAGAGTCTTCCTTTACG
				B1_sce_hox11_25_Dla1	GAGGAGGGCAGCAAACGGaaGACAGGGAGCTCTGATGATGGTTGC
				B1_sce_hox11_25_Dla1	CCCGGGAGGTGATGATGGTGGGGGTtaGAAGAGTCTTCCTTTACG
				B1_sce_hox11_25_Dla1	GAGGAGGGCAGCAAACGGaaTGTGACCGTGAAGGACGCCGTTCCG
				B1_sce_hox11_25_Dla1	CGAGCGGCAGCAACGCGTCGTTGTTtaGAAGAGTCTTCCTTTACG
				B1_sce_hox11_25_Dla1	GAGGAGGGCAGCAAACGGaaAGAGACGCCGCCGACGACGCCGCCG
				B1_sce_hox11_25_Dla1	CAGCAAGTTTTGGGCGGACGTCGTGtaGAAGAGTCTTCCTTTACG
				B1_sce_hox11_25_Dla1	GAGGAGGGCAGCAAACGGaaGAGGAGTGGGGTAGACCGACGCCGG
				B1_sce_hox11_25_Dla1	TGGCCGAGGCTCGCGCCTAAACCGGtaGAAGAGTCTTCCTTTACG
				B1_sce_hox11_25_Dla1	GAGGAGGGCAGCAAACGGaaCGGCGGCGCCGTTTGGAGAAGAACC
				B1_sce_hox11_25_Dla1	CCCCCAACGCCGCGGCCGCGGAGTCtaGAAGAGTCTTCCTTTACG
				B1_sce_hox11_25_Dla1	GAGGAGGGCAGCAAACGGaaCGACGAGCCGCCGACGAGGGACGGC
				B1_sce_hox11_25_Dla1	ATGTCCCGCCGTCGCGACGTTGTTGtaGAAGAGTCTTCCTTTACG
				B1_sce_hox11_25_Dla1	GAGGAGGGCAGCAAACGGaaGTCGTCGCGGACAAACAGTTGGCGC
				B1_sce_hox11_25_Dla1	GAGGACGCCGGCAAGAGGTTATTCGtaGAAGAGTCTTCCTTTACG
				B1_sce_hox11_25_Dla1	GAGGAGGGCAGCAAACGGaaGTCGATCCACGGAAAATCCACCGCC
				B1_sce_hox11_25_Dla1	CGCCGTTGCCGCCGCCCACCGGAGAtaGAAGAGTCTTCCTTTACG
				B1_sce_hox11_25_Dla1	GAGGAGGGCAGCAAACGGaaTGAAGGTGCGGTCGCCCCGACGGCG
				B1_sce_hox11_25_Dla1	AAAGTTGGGCTTCGTTTCTGCGCCTtaGAAGAGTCTTCCTTTACG
				B1_sce_hox11_25_Dla1	GAGGAGGGCAGCAAACGGaaAACCAGCTTCCGGCCGGACTGTGGT
				B1_sce_hox11_25_Dla1	AAGCCGCCGGCGGAGGCGCATTGCGtaGAAGAGTCTTCCTTTACG
				B1_sce_hox11_25_Dla1	GAGGAGGGCAGCAAACGGaaGGTGCGGGTGATGATGGCCCGCCGC
				B1_sce_hox11_25_Dla1	CCCCCGTCGCCTGGTGGTGATGGTGtaGAAGAGTCTTCCTTTACG
				B1_sce_hox11_25_Dla1	GAGGAGGGCAGCAAACGGaaCTTTTGACGGCGTCAAAGTCGTTCA
				B1_sce_hox11_25_Dla1	TTCCACGACGAAATGTCATGATGGAtaGAAGAGTCTTCCTTTACG
				B1_sce_hox11_25_Dla1	GAGGAGGGCAGCAAACGGaaGCGTTGCTCTTTTGTCAAACGGCGG
				B1_sce_hox11_25_Dla1	TTTTTCAATCCGTCGAACCGATCAAtaGAAGAGTCTTCCTTTACG
				B1_sce_hox11_25_Dla1	GAGGAGGGCAGCAAACGGaaTTGGAAGAAATAAAAGGGCATCGAG
				B1_sce_hox11_25_Dla1	ATTTCGATTTGTTTACATTTTCTGCtaGAAGAGTCTTCCTTTACG
				B1_sce_hox11_25_Dla1	GAGGAGGGCAGCAAACGGaaGTCGCTCGAGACGATCTTACCGATG
				B1_sce_hox11_25_Dla1	ATTAGCGCGGCGCGTTAAATTTAACtaGAAGAGTCTTCCTTTACG
	Sce-otx	24	B3	B3_sce_otx_24_Dla5	GTCCCTGCCTCTATATCTttAATTTGGGCCAGGCGGAGGCGGCGA
				B3_sce_otx_24_Dla5	TTTTGTTTCTTTCTTCAGAGAACTTttCCACTCAACTTTAACCCG
				B3_sce_otx_24_Dla5	GTCCCTGCCTCTATATCTttACTTGTAGGACTCGTAAGGGTCAGA
				B3_sce_otx_24_Dla5	GTTCCTGGGAGGGTTTGTAGTCGAGttCCACTCAACTTTAACCCG
				B3_sce_otx_24_Dla5	GTCCCTGCCTCTATATCTttAGGCGTTGGAGGCCGAGGAGGACGT
				B3_sce_otx_24_Dla5	CCCCGGCGGCGGCAGCGGCGGCGTGttCCACTCAACTTTAACCCG
				B3_sce_otx_24_Dla5	GTCCCTGCCTCTATATCTttGGCGGACATTTGGGCGACGCCGTTC
				B3_sce_otx_24_Dla5	CTGGTGGGAGAGGGTGGAACCGAGCttCCACTCAACTTTAACCCG
				B3_sce_otx_24_Dla5	GTCCCTGCCTCTATATCTttGCGGCGGCGGCGGCAACGGCCGCGC
				B3_sce_otx_24_Dla5	TAGTCCATGCTACCGTAGTAGCTGTttCCACTCAACTTTAACCCG
				B3_sce_otx_24_Dla5	GTCCCTGCCTCTATATCTttGCCGTTGACGGATCCGGGTTGCGAT
				B3_sce_otx_24_Dla5	GGGGTGGTGGTGGTGGTGATGCGAGttCCACTCAACTTTAACCCG
				B3_sce_otx_24_Dla5	GTCCCTGCCTCTATATCTttCCGGCGGCGGCCGCTCGTTGTTGCA
				B3_sce_otx_24_Dla5	CCGTACCAGCTGGCGGCGGCGACGGttCCACTCAACTTTAACCCG
				B3_sce_otx_24_Dla5	GTCCCTGCCTCTATATCTttCCGTCATCTGCGACATGAGGTCCGA
				B3_sce_otx_24_Dla5	AGTTGGGCGAAGAGGAAGAGGAGGCttCCACTCAACTTTAACCCG
				B3_sce_otx_24_Dla5	GTCCCTGCCTCTATATCTttCGAAGCCGGGGACCAGATGCTTCCG
				B3_sce_otx_24_Dla5	GTGGGCGGCGGCGGCGATGGGGCCCttCCACTCAACTTTAACCCG
				B3_sce_otx_24_Dla5	GTCCCTGCCTCTATATCTttGGAGCCTTGTAGGCGGCGGCCGGGG
				B3_sce_otx_24_Dla5	GCGGCCGTCGAGAAGGAGGACATGGttCCACTCAACTTTAACCCG
				B3_sce_otx_24_Dla5	GTCCCTGCCTCTATATCTttAGGCCGACGGATAGAGGCCGACGCC
				B3_sce_otx_24_Dla5	AGGCGCCGCCGAGGCCGCCGCAGGAttCCACTCAACTTTAACCCG
				B3_sce_otx_24_Dla5	GTCCCTGCCTCTATATCTttGGGATTCGGACTGCTTCCCGCGCTG
				B3_sce_otx_24_Dla5	GGGCGCCAGCGTTTGCGTCGGCGTCttCCACTCAACTTTAACCCG
				B3_sce_otx_24_Dla5	GTCCCTGCCTCTATATCTttGGGGTGGGCGTGCCGGAAATGGAAC
				B3_sce_otx_24_Dla5	GTCCCCGTGCTCAAATGTGTCATCGttCCACTCAACTTTAACCCG
				B3_sce_otx_24_Dla5	GTCCCTGCCTCTATATCTttCGCTGAGCGGGCCGTGCCCCATGCC
				B3_sce_otx_24_Dla5	CGATCTCGGCCCCGGTAGGAAGGCCttCCACTCAACTTTAACCCG
				B3_sce_otx_24_Dla5	GTCCCTGCCTCTATATCTttGCCGTTGAGGGAGAGCGGCGAGGGC
				B3_sce_otx_24_Dla5	GCTCCCGACGCCCGGGGACGTCGCAttCCACTCAACTTTAACCCG
				B3_sce_otx_24_Dla5	GTCCCTGCCTCTATATCTttTTGGGCTTCGCCGACAACGACGTCG
				B3_sce_otx_24_Dla5	GGGATCGGGGACGTCTCGATCTTGAttCCACTCAACTTTAACCCG
				B3_sce_otx_24_Dla5	GTCCCTGCCTCTATATCTttAAGGCGGAGACGTCAGCGAGGAGGA
				B3_sce_otx_24_Dla5	AGGACGAAGGGTTCGCGGAGGACGAttCCACTCAACTTTAACCCG
				B3_sce_otx_24_Dla5	GTCCCTGCCTCTATATCTttGCCGGCCGACGTCGCCGACGATGAA
				B3_sce_otx_24_Dla5	GACGGGGCCGCTGCCGGGACTCGCGttCCACTCAACTTTAACCCG
				B3_sce_otx_24_Dla5	GTCCCTGCCTCTATATCTttTGACGGCATTTGGCTCGACGGTTTT
				B3_sce_otx_24_Dla5	GAGCTCTGCTGCGCTTGTTGCTGTTttCCACTCAACTTTAACCCG
				B3_sce_otx_24_Dla5	GTCCCTGCCTCTATATCTttAGTTGATCTTGAGGGCGACTTCCTC
				B3_sce_otx_24_Dla5	ACCACACCTGGACTCGTGACTCGGGttCCACTCAACTTTAACCCG
				B3_sce_otx_24_Dla5	GTCCCTGCCTCTATATCTttCGAGAACAACGATTCCAAAACCTCC
				B3_sce_otx_24_Dla5	CATGAAGATGTCCGGGTATCGCGTTttCCACTCAACTTTAACCCG
				B3_sce_otx_24_Dla5	GTCCCTGCCTCTATATCTttCGGCGCTGTTTTCGCGGGGCCACAC
				B3_sce_otx_24_Dla5	TGGGCTCGGGTGAACGTCGTCCGCTttCCACTCAACTTTAACCCG
				B3_sce_otx_24_Dla5	GTCCCTGCCTCTATATCTttACCGTAGGGCGAGGGGCTCTTCCCG
				B3_sce_otx_24_Dla5	CCCCATGGTCAAGTGTCCGTGGTGGttCCACTCAACTTTAACCCG
				B3_sce_otx_24_Dla5	GTCCCTGCCTCTATATCTttCTGGATGGATGAGACACGGCGGATC
				B3_sce_otx_24_Dla5	GCCTGGAGGTAGGCCATGGTGCCGGttCCACTCAACTTTAACCCG
	Sce-nk2.1	39	B5	B5_sce_nk2.1_39_Dla1	CTCACTCCCAATCTCTATaaTTCCTTGGAGCAAAGGAGGGTGTGA
				B5_sce_nk2.1_39_Dla1	GGGGCCATATATTCCACTACCAAGTaaCTACCCTACAAATCCAAT
				B5_sce_nk2.1_39_Dla1	CTCACTCCCAATCTCTATaaAACTGAGCGGGTGATGATGAGGATT
				B5_sce_nk2.1_39_Dla1	TGGACCCGTGATGGGACAAGGAGTGaaCTACCCTACAAATCCAAT
				B5_sce_nk2.1_39_Dla1	CTCACTCCCAATCTCTATaaCGGCGCCTGATGATGATGATGCGGA
				B5_sce_nk2.1_39_Dla1	GCCCGGCGGCGTCGGGTACGGATGAaaCTACCCTACAAATCCAAT
				B5_sce_nk2.1_39_Dla1	CTCACTCCCAATCTCTATaaGGCGCCGCCAAATGAGGGTGAGGAT
				B5_sce_nk2.1_39_Dla1	TGATGGGGATGATGGAACGCCGGGGaaCTACCCTACAAATCCAAT
				B5_sce_nk2.1_39_Dla1	CTCACTCCCAATCTCTATaaGTTGACGTTGTTGACGACGCCGCCG
				B5_sce_nk2.1_39_Dla1	GGGGTGATGACCCGACGCGGCGGCGaaCTACCCTACAAATCCAAT
				B5_sce_nk2.1_39_Dla1	CTCACTCCCAATCTCTATaaGGAGAGGCGTCGCCTCCGGAAGTGG
				B5_sce_nk2.1_39_Dla1	AACCCGGCGCCGCCGTAGGCGGACAaaCTACCCTACAAATCCAAT
				B5_sce_nk2.1_39_Dla1	CTCACTCCCAATCTCTATaaCGCCGAGTCCCATGCCGGAAGTCAG
				B5_sce_nk2.1_39_Dla1	TGGCGTCGTTGGCGACTTCGCCACCaaCTACCCTACAAATCCAAT
				B5_sce_nk2.1_39_Dla1	CTCACTCCCAATCTCTATaaATACAACGCGCCGGGATGCAGCTGA
				B5_sce_nk2.1_39_Dla1	CGTCAGGAGGCCGTCGTTGACGCCCaaCTACCCTACAAATCCAAT
				B5_sce_nk2.1_39_Dla1	CTCACTCCCAATCTCTATaaTCGTTGTTAACGTCGTGGCCGGCGT
				B5_sce_nk2.1_39_Dla1	TGACCGGAAGCGGAGGAGGCGACGGaaCTACCCTACAAATCCAAT
				B5_sce_nk2.1_39_Dla1	CTCACTCCCAATCTCTATaaTGTCGTCGTACTTGACGACGCCGTT
				B5_sce_nk2.1_39_Dla1	CGTCGTCGCCGCCCTCGTCGTACTTaaCTACCCTACAAATCCAAT
				B5_sce_nk2.1_39_Dla1	CTCACTCCCAATCTCTATaaAGAGGAAGAGGCGTTGTGGAGGACG
				B5_sce_nk2.1_39_Dla1	GGACGACGACGCCGCGGCGAGGAGGaaCTACCCTACAAATCCAAT
				B5_sce_nk2.1_39_Dla1	CTCACTCCCAATCTCTATaaCCGTCTTTGACGAGGACCGGGATCG
				B5_sce_nk2.1_39_Dla1	GGATTGGCGGCGTTGTTGCACGGTTaaCTACCCTACAAATCCAAT
				B5_sce_nk2.1_39_Dla1	CTCACTCCCAATCTCTATaaCGCAGCCGCCGTTGATGGAGGCGGC
				B5_sce_nk2.1_39_Dla1	CGCGTTTTGGTTCCTGCTGTCCCATaaCTACCCTACAAATCCAAT
				B5_sce_nk2.1_39_Dla1	CTCACTCCCAATCTCTATaaACTGCCCGTCGGCGATTCCAGCTTT
				B5_sce_nk2.1_39_Dla1	TGTTGGGCTGCTGCTTCGACCGCTGaaCTACCCTACAAATCCAAT
				B5_sce_nk2.1_39_Dla1	CTCACTCCCAATCTCTATaaTACCTTTTGATAACATAACGGTGAT
				B5_sce_nk2.1_39_Dla1	TTCTCTTTCTGTTGTCGCTTGCATTaaCTACCCTACAAATCCAAT
				B5_sce_nk2.1_39_Dla1	CTCACTCCCAATCTCTATaaTGAGATTGATCAAACTGGCCAGTTG
				B5_sce_nk2.1_39_Dla1	GGAACCATATTTTGACTTGGGTCGGaaCTACCCTACAAATCCAAT
				B5_sce_nk2.1_39_Dla1	CTCACTCCCAATCTCTATaaCTGCTTGAAACGACGCTCCAGCTCG
				B5_sce_nk2.1_39_Dla1	CCGTTCAGGGGCTGACAAGTATTTCaaCTACCCTACAAATCCAAT
				B5_sce_nk2.1_39_Dla1	CTCACTCCCAATCTCTATaaCGCTTGCGTCTCGGTGGGGCAACGC
				B5_sce_nk2.1_39_Dla1	ACCTGGGCCTGTGAAAACAGGACCCaaCTACCCTACAAATCCAAT
				B5_sce_nk2.1_39_Dla1	CTCACTCCCAATCTCTATaaGCCGCGGAGGAGCCCAGGGACGAGG
				B5_sce_nk2.1_39_Dla1	GGGGAGGAAGAGGAAGAGGAGACGCaaCTACCCTACAAATCCAAT
				B5_sce_nk2.1_39_Dla1	CTCACTCCCAATCTCTATaaGAGCGACTTGAGCTTTGGCCGCCGA
				B5_sce_nk2.1_39_Dla1	GATGCGTTCCAAGATTGAAGGATTGaaCTACCCTACAAATCCAAT
				B5_sce_nk2.1_39_Dla1	CTCACTCCCAATCTCTATaaTCCGCCAGCACCGGCAAGACCGCCA
				B5_sce_nk2.1_39_Dla1	CGGAGAGACGCCGCCAACACCGGCAaaCTACCCTACAAATCCAAT
				B5_sce_nk2.1_39_Dla1	CTCACTCCCAATCTCTATaaCCGCCCGTCGCGTCCGCGAAACCGG
				B5_sce_nk2.1_39_Dla1	CCGGCGAGAGACCCGGCGCCGCCGAaaCTACCCTACAAATCCAAT
				B5_sce_nk2.1_39_Dla1	CTCACTCCCAATCTCTATaaTGACGCCCGTGGCACCGGAAGGAGC
				B5_sce_nk2.1_39_Dla1	CGGAGAAGGACGGCATGGAGGCGTGaaCTACCCTACAAATCCAAT
				B5_sce_nk2.1_39_Dla1	CTCACTCCCAATCTCTATaaGTGAGTTCCGGCCGGGTACCAGGCG
				B5_sce_nk2.1_39_Dla1	GAGGCGAGAAACGGCGAATCTGGGGaaCTACCCTACAAATCCAAT
				B5_sce_nk2.1_39_Dla1	CTCACTCCCAATCTCTATaaGAGGAAGAGGAAGAAGATCCGAAGG
				B5_sce_nk2.1_39_Dla1	GAGGCGCGATGGTGGGCTTCGGAAGaaCTACCCTACAAATCCAAT
				B5_sce_nk2.1_39_Dla1	CTCACTCCCAATCTCTATaaGAAGGGTGATGTTGTGAGAACGCCG
				B5_sce_nk2.1_39_Dla1	GGGGTCGTCGTCGAGTACTGCGTGAaaCTACCCTACAAATCCAAT
				B5_sce_nk2.1_39_Dla1	CTCACTCCCAATCTCTATaaCCGACGCCAACGAAGACGTCAGGGA
				B5_sce_nk2.1_39_Dla1	GTGTCACGTAATTGTGATACGTTGGaaCTACCCTACAAATCCAAT
				B5_sce_nk2.1_39_Dla1	CTCACTCCCAATCTCTATaaAACGCTCATGCTGGAACCTAACCCC
				B5_sce_nk2.1_39_Dla1	GGAAAGCGCCGACGACGCCATCCCGaaCTACCCTACAAATCCAAT
				B5_sce_nk2.1_39_Dla1	CTCACTCCCAATCTCTATaaTTCCCCGTCGACTCCGACGAATGGT
				B5_sce_nk2.1_39_Dla1	AAATCTTGAGGGAAAATGCCGAAATaaCTACCCTACAAATCCAAT
				B5_sce_nk2.1_39_Dla1	CTCACTCCCAATCTCTATaaTTGACGAGTCCGAAAGCAGATGCGG
				B5_sce_nk2.1_39_Dla1	AGTGGGCCAACGACGTTTGCTGCAAaaCTACCCTACAAATCCAAT
				B5_sce_nk2.1_39_Dla1	CTCACTCCCAATCTCTATaaCAAAGTCGCTTCCACCGTCGGAAGT
				B5_sce_nk2.1_39_Dla1	GCCGGGCTGTTCCGTCGAGGGTTGCaaCTACCCTACAAATCCAAT
				B5_sce_nk2.1_39_Dla1	CTCACTCCCAATCTCTATaaAACGGAGAGTCCGGAGAGTTCCGGC
				B5_sce_nk2.1_39_Dla1	AGGTTCGGCGAATCCGGCAAATGCCaaCTACCCTACAAATCCAAT
				B5_sce_nk2.1_39_Dla1	CTCACTCCCAATCTCTATaaCGTCGGCCCGCTGCGAGTTCGTCGA
				B5_sce_nk2.1_39_Dla1	GCTGTTCCCGACCTTGCGGCGTCGAaaCTACCCTACAAATCCAAT
				B5_sce_nk2.1_39_Dla1	CTCACTCCCAATCTCTATaaCGATTCGATCGGGGAAGGTCCTTGA
				B5_sce_nk2.1_39_Dla1	GGAGCGAGAAGCCTCTCTTTGCTGAaaCTACCCTACAAATCCAAT
				B5_sce_nk2.1_39_Dla1	CTCACTCCCAATCTCTATaaAATTTCAGCGGCTGATCGTCGAACG
				B5_sce_nk2.1_39_Dla1	GAGGAATAAATCGGCGCCGTCGCTTaaCTACCCTACAAATCCAAT
				B5_sce_nk2.1_39_Dla1	CTCACTCCCAATCTCTATaaGGCTTCCGCGCGTCGCGGTCAAAGG
				B5_sce_nk2.1_39_Dla1	CTCCCTGAGAAAGAGCGCCGGTTTTaaCTACCCTACAAATCCAAT
				B5_sce_nk2.1_39_Dla1	CTCACTCCCAATCTCTATaaATCGTTCTTCGACGGATGATTCGTC
				B5_sce_nk2.1_39_Dla1	GAGCGGCGGAGGTTGCGCCAAATCCaaCTACCCTACAAATCCAAT
				B5_sce_nk2.1_39_Dla1	CTCACTCCCAATCTCTATaaTCGGACGCTGAAGGGAGGCTCGGGA
				B5_sce_nk2.1_39_Dla1	AAAAGGGATGCGGGACGAACGCGTTaaCTACCCTACAAATCCAAT
				B5_sce_nk2.1_39_Dla1	CTCACTCCCAATCTCTATaaGAACTTCCGGGAGAGAAGCGGAGGG
				B5_sce_nk2.1_39_Dla1	TCGAATGGAGAGAAGACGGCGTGGAaaCTACCCTACAAATCCAAT
